# Genotyping-by-sequencing and SNP-arrays are complementary for detecting quantitative trait loci by tagging different haplotypes in association studies

**DOI:** 10.1101/476598

**Authors:** Sandra Silvia Negro, Emilie Millet, Delphine Madur, Cyril Bauland, Valérie Combes, Claude Welcker, François Tardieu, Alain Charcosset, Stéphane Dimitri Nicolas

**Author notes:** E-mail addresses.

## Abstract

**Background:** Single Nucleotide Polymorphism (SNP) array and re-sequencing technologies have different properties (*e.g.* calling rate, minor allele frequency profile) and drawbacks (*e.g.* ascertainment bias). This lead us to study their complementarity and the consequences of using them separately or combined in diversity analyses and Genome-Wide Association Studies (GWAS). We performed GWAS on three traits (grain yield, plant height and male flowering time) measured in 22 environments on a panel of 247 F1 hybrids obtained by crossing 247 diverse dent maize inbred lines with a same flint line. The 247 lines were genotyped using three genotyping technologies (Genotyping-By-Sequencing, Illumina Infinium 50K and Affymetrix Axiom 600K arrays).

**Results:** The effects of ascertainment bias of the 50K and 600K arrays were negligible for deciphering global genetic trends of diversity and for estimating relatedness in this panel. We developed an original approach based on linkage disequilibrium (LD) extent in order to determine whether SNPs significantly associated with a trait and that are physically linked should be considered as a single Quantitative Trait Locus (QTL) or several independent QTLs. Using this approach, we showed that the combination of the three technologies, which have different SNP distributions and densities, allowed us to detect more QTLs (gain in power) and potentially refine the localization of the causal polymorphisms (gain in resolution).

**Conclusions:** Conceptually different technologies are complementary for detecting QTLs by tagging different haplotypes in association studies. Considering LD, marker density and the combination of different technologies (SNP-arrays and re-sequencing), the genotypic data available were most likely enough to well represent polymorphisms in the centromeric regions, whereas using more markers would be beneficial for telomeric regions.
