## Additional file 17: Table S4 for "Genotyping-by-sequencing and SNP-arrays are complementary for detecting quantitative trait loci by tagging different haplotypes in association studies"

### Sheet: TableS6_Accession_ID
Table S4: Description of inbred lines. Variety and accession along with the breeders, seeds providers and genetic groups obtained using ADMIXTURE for K=4 (Stiff Stalk, Iodent, Lancaster, Other).
Variety_ID	Accession_ID	Breeder	Seeds_Provider	Group
11430	11430_usda	Cargill	NCRPIS	Iodent
A3	A3_inra	INTA	INTA_Pergamino	Other
A310	A310_inra	University_of_Minnesota	NCRPIS	Other
A347	A347_inra	University_of_Minnesota	NCRPIS	Other
A374	A374_inra	University_of_Minnesota	NCRPIS	Other
A375	A375_inra	University_of_Minnesota	NCRPIS	Other
A554	A554_inra	University_of_Minnesota	NCRPIS	Other
AS5707	AS5707_usda	Asgrow	NCRPIS	Lancaster
B100	B100_uh	Iowa_State_University	NCRPIS	Lancaster
B104	B104_inra	Iowa_State_University	NCRPIS	Stiff_Stalk
B105	B105_inra	Iowa_State_University	NCRPIS	Other
B106	B106_inra	Iowa_State_University	NCRPIS	Other
B107	B107_inra	Iowa_State_University	NCRPIS	Iodent
B108	B108_uh	Iowa_State_University	NCRPIS	Other
B109	B109_uh	Iowa_State_University	NCRPIS	Stiff_Stalk
B110	B110_uh	Iowa_State_University	NCRPIS	Stiff_Stalk
B113	B113_uh	Iowa_State_University	NCRPIS	Other
B14a	B14a_inra	Iowa_State_University	NCRPIS	Stiff_Stalk
B37	B37_inra	Iowa_State_University	NCRPIS	Other
B73	B73_inra	Iowa_State_University	NCRPIS	Stiff_Stalk
B84	B84_inra	Iowa_State_University	NCRPIS	Stiff_Stalk
B89	B89_inra	Iowa_State_University	NCRPIS	Other
B97	B97_usa	Iowa_State_University	NCRPIS	Other
B98	B98_uh	Iowa_State_University	NCRPIS	Other
CO109	CO109_inra	Agriculture_Canada_Ottawa	NCRPIS	Other
CR1Ht	CR1Ht_usda	J.C._Robinson_Seed_Company	NCRPIS	Lancaster
D09	D09_uh	University_of_Hohenheim	UHOH	Other
DE811	DE811_inra	University_of_Delaware	NCRPIS	Stiff_Stalk
DK4676A	DK4676A_usda	Dekalb	NCRPIS	Stiff_Stalk
DK78010	DK78010_usda	Dekalb	NCRPIS	Stiff_Stalk
DK78371A	DK78371A_usda	Dekalb	NCRPIS	Lancaster
DKFAPW	DKFAPW_usda	Dekalb	NCRPIS	Stiff_Stalk
DKFBHJ	DKFBHJ_usda	Dekalb	NCRPIS	Stiff_Stalk
DKIBO2	DKIBO2_usda	Dekalb	NCRPIS	Iodent
DKMBST	DKMBST_usda	Dekalb	NCRPIS	Lancaster
EA1027	EM1027_inra	CSIC_Alcalá	CSIC_Pontevedra	Other
EA1163	EM1163_inra	CSIC_Alcalá	CSIC_Pontevedra	Other
EA3076	EA3076_csic	CSIC_Alcalá	CSIC_Pontevedra	Other
EC136	EC136_ciam	CIAM_Coruña	CIAM	Stiff_Stalk
EC140	EC140_ciam	CIAM_Coruña	CIAM	Stiff_Stalk
EC151	EC151_ciam	CIAM_Coruña	CIAM	Stiff_Stalk
EC169	EC169_ciam	CIAM_Coruña	CIAM	Stiff_Stalk
EC175	EC175_ciam	CIAM_Coruña	CIAM	Stiff_Stalk
EC232	EC232_ciam	CIAM_Coruña	CIAM	Other
EC242C	EC242C_ciam	CIAM_Coruña	CIAM	Iodent
EC334	EC334_ciam	CIAM_Coruña	CIAM	Other
EP10	EP10_csic	CSIC_Pontevedra	CSIC_Pontevedra	Other
EP2008-18	EP2008-18_csic	CSIC_Pontevedra	CSIC_Pontevedra	Lancaster
EP2008-22	EP2008-22_csic	CSIC_Pontevedra	CSIC_Pontevedra	Lancaster
EP29	EP29_csic	CSIC_Pontevedra	CSIC_Pontevedra	Other
EP51	EP51_csic	CSIC_Pontevedra	CSIC_Pontevedra	Other
EP52	EP52_csic	CSIC_Pontevedra	CSIC_Pontevedra	Other
EP55	EP55_csic	CSIC_Pontevedra	CSIC_Pontevedra	Other
EP67	EP67_csic	CSIC_Pontevedra	CSIC_Pontevedra	Other
EP72	EP72_csic	CSIC_Pontevedra	CSIC_Pontevedra	Other
EP77	EP77_csic	CSIC_Pontevedra	CSIC_Pontevedra	Other
EZ11A	EZ11A_csic	CSIC_Zaragoza	CSIC_Pontevedra	Other
EZ18	EZ18_csic	CSIC_Zaragoza	CSIC_Pontevedra	Other
EZ31	EZ31_csic	CSIC_Zaragoza	CSIC_Pontevedra	Stiff_Stalk
EZ34	EZ34_csic	CSIC_Zaragoza	CSIC_Pontevedra	Lancaster
EZ35	EZ35_csic	CSIC_Zaragoza	CSIC_Pontevedra	Other
EZ36	EZ36_csic	CSIC_Zaragoza	CSIC_Pontevedra	Other
EZ37	EZ37_csic	CSIC_Zaragoza	CSIC_Pontevedra	Stiff_Stalk
EZ38	EZ38_csic	CSIC_Zaragoza	CSIC_Pontevedra	Other
EZ40	EZ40_csic	CSIC_Zaragoza	CSIC_Pontevedra	Stiff_Stalk
EZ42	EZ42_csic	CSIC_Zaragoza	CSIC_Pontevedra	Stiff_Stalk
EZ47	EZ47_csic	CSIC_Zaragoza	CSIC_Pontevedra	Other
EZ48	EZ48_csic	CSIC_Zaragoza	CSIC_Pontevedra	Stiff_Stalk
F04401	F04401_inra	INRA	Agri_Obtentions	Iodent
F04402	F04402_inra	INRA	Agri_Obtentions	Iodent
F04701	F04701_inra	INRA	Agri_Obtentions	Lancaster
F04702	F04702_inra	INRA	Agri_Obtentions	Lancaster
F05101	F05101_inra	INRA	Agri_Obtentions	Stiff_Stalk
F05404	F05404_inra	INRA	Agri_Obtentions	Iodent
F1808	F1808_inra	INRA	Agri_Obtentions	Stiff_Stalk
F1890	FC1890_inra	INRA	Agri_Obtentions	Iodent
F218	FV218_inra	INRA	Agri_Obtentions	Other
F252	FV252_inra	INRA	Agri_Obtentions	Other
F353	FV353_inra	INRA	Agri_Obtentions	Iodent
F354	FV354_inra	INRA	Agri_Obtentions	Other
F608	F608_inra	INRA	Agri_Obtentions	Other
F618	F618_inra	INRA	Agri_Obtentions	Other
F7001	F7001_inra	INRA	Agri_Obtentions	Other
F7019	F7019_inra	INRA	Agri_Obtentions	Other
F7025	F7025_inra	INRA	Agri_Obtentions	Stiff_Stalk
F7028	F7028_inra	INRA	Agri_Obtentions	Other
F7057	F7057_inra	INRA	Agri_Obtentions	Other
F7058	F7058_inra	INRA	Agri_Obtentions	Other
F7081	F7081_inra	INRA	Agri_Obtentions	Other
F7082	F7082_inra	INRA	Agri_Obtentions	Other
F712	F712_inra	INRA	Agri_Obtentions	Other
F748	F748_inra	INRA	Agri_Obtentions	Lancaster
F752	F752_inra	INRA	Agri_Obtentions	Other
F816	F816_inra	INRA	Agri_Obtentions	Lancaster
F838	F838_inra	INRA	Agri_Obtentions	Other
F874	F874_inra	INRA	Agri_Obtentions	Other
F888	F888_inra	INRA	Agri_Obtentions	Other
F894	F894_inra	INRA	Agri_Obtentions	Other
F908	F908_inra	INRA	Agri_Obtentions	Other
F912	F912_inra	INRA	Agri_Obtentions	Iodent
F918	F918_inra	INRA	Agri_Obtentions	Other
F922	F922_inra	INRA	Agri_Obtentions	Other
F924	F924_inra	INRA	Agri_Obtentions	Stiff_Stalk
F98902	F98902_inra	INRA	Agri_Obtentions	Iodent
FP1	FP1_inra	INRA	Agri_Obtentions	Other
FR697	FR697_ifsi	IFSI	SGI	Lancaster
H99	H99_inra	Purdue_University_AG	NCRPIS	Lancaster
HMV5301	HMV5301_Martonvasar	MTA_ATK	MTA_ATK_Martonvásár	Iodent
HMV5325	HMV5325_Martonvasar	MTA_ATK	MTA_ATK_Martonvásár	Stiff_Stalk
HMV5343	HMV5343_Martonvasar	MTA_ATK	MTA_ATK_Martonvásár	Stiff_Stalk
HMV5347	HMV5347_Martonvasar	MTA_ATK	MTA_ATK_Martonvásár	Stiff_Stalk
HMV5405	HMV5405_Martonvasar	MTA_ATK	MTA_ATK_Martonvásár	Iodent
HMV5409	HMV5409_Martonvasar	MTA_ATK	MTA_ATK_Martonvásár	Other
HMV5422	HMV5422_Martonvasar	MTA_ATK	MTA_ATK_Martonvásár	Stiff_Stalk
HMV5502	HMV5502_Martonvasar	MTA_ATK	MTA_ATK_Martonvásár	Iodent
I198	I198_inra	Iowa_State_University	NCRPIS	Other
I205	I205_inra	Iowa_State_University	NCRPIS	Other
I211	I211_inra	Iowa_State_University	INRA_not_in_NCRPIS	Other
I238	I238_inra	Iowa_State_University	INRA_not_in_NCRPIS	Other
I242	I242_inra	Iowa_State_University	INRA_not_in_NCRPIS	Other
I261	I261_inra	Iowa_State_University	INRA_not_in_NCRPIS	Other
I267	I267_inra	Iowa_State_University	INRA_not_in_NCRPIS	Other
IDT	IDT_inra	Iowa_State_University	INRA_not_in_NCRPIS	Other
LAN496	LAN496_inra	Iowa_State_University	Iowa_State_University	Other
LH123Ht	LH123Ht_usda	Holden's	NCRPIS	Lancaster
LH145	LH145_usda	Holden's	NCRPIS	Stiff_Stalk
LH39	LH39_usda	Holden's	NCRPIS	Lancaster
LH59	LH59_usda	Holden's	NCRPIS	Lancaster
LH60	LH60_usda	Holden's	NCRPIS	Lancaster
LH65	LH65_usda	Holden's	NCRPIS	Lancaster
LH74	LH74_inra	Holden's	NCRPIS	Stiff_Stalk
LH82	LH82_inra	Holden's	NCRPIS	Other
LH93	LH93_usda	Holden's	NCRPIS	Other
Lo1016	Lo1016_bergamo	CRA_MAC	CRA_MAC_Bergamo	Stiff_Stalk
Lo1026	Lo1026_bergamo	CRA_MAC	CRA_MAC_Bergamo	Stiff_Stalk
Lo1035	Lo1035_bergamo	CRA_MAC	CRA_MAC_Bergamo	Lancaster
Lo1038	Lo1038_bergamo	CRA_MAC	CRA_MAC_Bergamo	Other
Lo1056	Lo1056_bergamo	CRA_MAC	CRA_MAC_Bergamo	Lancaster
Lo1063	Lo1063_bergamo	CRA_MAC	CRA_MAC_Bergamo	Stiff_Stalk
Lo1087	Lo1087_bergamo	CRA_MAC	CRA_MAC_Bergamo	Stiff_Stalk
Lo1094	Lo1094_bergamo	CRA_MAC	CRA_MAC_Bergamo	Stiff_Stalk
Lo1095	Lo1095_bergamo	CRA_MAC	CRA_MAC_Bergamo	Iodent
Lo1101	Lo1101_bergamo	CRA_MAC	CRA_MAC_Bergamo	Stiff_Stalk
Lo1106	Lo1106_bergamo	CRA_MAC	CRA_MAC_Bergamo	Stiff_Stalk
Lo1123	Lo1123_bergamo	CRA_MAC	CRA_MAC_Bergamo	Iodent
Lo1124	Lo1124_bergamo	CRA_MAC	CRA_MAC_Bergamo	Lancaster
Lo1130	Lo1130_bergamo	CRA_MAC	CRA_MAC_Bergamo	Iodent
Lo1172	Lo1172_bergamo	CRA_MAC	CRA_MAC_Bergamo	Other
Lo1180	Lo1180_bergamo	CRA_MAC	CRA_MAC_Bergamo	Iodent
Lo1187	Lo1187_bergamo	CRA_MAC	CRA_MAC_Bergamo	Stiff_Stalk
Lo1199	Lo1199_bergamo	CRA_MAC	CRA_MAC_Bergamo	Stiff_Stalk
Lo1203	Lo1203_bergamo	CRA_MAC	CRA_MAC_Bergamo	Lancaster
Lo1223	Lo1223_bergamo	CRA_MAC	CRA_MAC_Bergamo	Stiff_Stalk
Lo1242	Lo1242_bergamo	CRA_MAC	CRA_MAC_Bergamo	Lancaster
Lo1251	Lo1251_bergamo	CRA_MAC	CRA_MAC_Bergamo	Stiff_Stalk
Lo1253	Lo1253_bergamo	CRA_MAC	CRA_MAC_Bergamo	Stiff_Stalk
Lo1261	Lo1261_bergamo	CRA_MAC	CRA_MAC_Bergamo	Stiff_Stalk
Lo1266	Lo1266_bergamo	CRA_MAC	CRA_MAC_Bergamo	Iodent
Lo1270	Lo1270_bergamo	CRA_MAC	CRA_MAC_Bergamo	Lancaster
Lo1273	Lo1273_bergamo	CRA_MAC	CRA_MAC_Bergamo	Iodent
Lo1274	Lo1274_bergamo	CRA_MAC	CRA_MAC_Bergamo	Lancaster
Lo1280	Lo1280_bergamo	CRA_MAC	CRA_MAC_Bergamo	Lancaster
Lo1282	Lo1282_bergamo	CRA_MAC	CRA_MAC_Bergamo	Lancaster
Lo1284	Lo1284_bergamo	CRA_MAC	CRA_MAC_Bergamo	Lancaster
Lo1288	Lo1288_bergamo	CRA_MAC	CRA_MAC_Bergamo	Lancaster
Lo1290	Lo1290_bergamo	CRA_MAC	CRA_MAC_Bergamo	Lancaster
Lo1301	Lo1301_bergamo	CRA_MAC	CRA_MAC_Bergamo	Stiff_Stalk
Lo904	Lo904_bergamo	CRA_MAC	CRA_MAC_Bergamo	Stiff_Stalk
Lp5	Lp5_usda	Claeys	NCRPIS	Stiff_Stalk
ML606	ML606_usda	United_Agriseeds	NCRPIS	Lancaster
Mo15W	Mo15W_inra	Missouri	NCRPIS	Other
Mo17	Mo17_inra	Missouri	NCRPIS	Lancaster
MS153	MS153_inra	Michigan_State_University	NCRPIS	Other
MS71	MS71_uh	Michigan_State_University	NCRPIS	Other
N16	N16_inra	University_of_Nebraska	University_of_Nebraska	Other
N192	N192_usa	University_of_Nebraska	NCRPIS	Stiff_Stalk
N22	N22_inra	University_of_Nebraska	University_of_Nebraska	Other
N25	N25_inra	University_of_Nebraska	University_of_Nebraska	Other
N6	N6_inra	University_of_Nebraska	NCRPIS	Other
NC290	NC290_uh	North_Carolina_University	NCRPIS	Lancaster
NC358	NC358_uh	North_Carolina_University	NCRPIS	Other
NDB8	NDB8_inra	North_Dakota_University	NCRPIS	Other
NK764	NK764_usda	Novartis	NCRPIS	Stiff_Stalk
NK807	NK807_usda	Novartis	NCRPIS	Other
NQ508	NQ508_usda	United_Agriseeds	NCRPIS	Iodent
NS501	NS501_usda	United_Agriseeds	NCRPIS	Iodent
NS701	NS701_usda	Dow_Elanco	NCRPIS	Stiff_Stalk
Oh02	Oh02_inra	Ohio_Agric_Station	New_Mexico_State_University (Richard_Pratt)	Other
Oh33	Oh33_inra	Ohio_Sate_University	NCRPIS	Other
Oh40B	Oh40B_inra	Ohio_Sate_University	NCRPIS	Lancaster
Oh43	Oh43_inra	Ohio_Sate_University	NCRPIS	Lancaster
Os426	Os426_inra	Iowa_State_University	NCRPIS	Other
P465P	P465P_inra	INTA	INTA_Pergamino	Other
Pa35	Pa35_inra	Pennsylvania_State_University	Pennsylvania_State_University not_in_NCRPIS	Other
Pa36	Pa36_inra	Pennsylvania_State_University	NCRPIS	Other
Pa405	Pa405_uh	Pennsylvania_State_University	NCRPIS	Other
Pa91	Pa91_inra	Pennsylvania_State_University	NCRPIS	Other
PB116	PB116_inra	Banco_Portugues_de Germoplasma_Vegetal	BPGV_Braga	Other
PB98TR	PB98TR_inra	Banco_Portugues_de Germoplasma_Vegetal	BPGV_Braga	Other
PH207	PH207_usda	Pioneer	NCRPIS	Iodent
PHB09	PHB09_usda	Pioneer	NCRPIS	Stiff_Stalk
PHG35	PHG35_usda	Pioneer	NCRPIS	Iodent
PHG47	PHG47_usda	Pioneer	NCRPIS	Lancaster
PHG80	PHG80_usda	Pioneer	NCRPIS	Stiff_Stalk
PHG83	PHG83_usda	Pioneer	NCRPIS	Iodent
PHG84	PHG84_usda	Pioneer	NCRPIS	Lancaster
PHG86	PHG86_usda	Pioneer	NCRPIS	Stiff_Stalk
PHH93	PHH93_usda	Pioneer	NCRPIS	Iodent
PHJ40	PHJ40_usda	Pioneer	NCRPIS	Lancaster
PHK29	PHK29_usda	Pioneer	NCRPIS	Stiff_Stalk
PHK76	PHK76_usda	Pioneer	NCRPIS	Lancaster
PHR36	PHR36_usda	Pioneer	NCRPIS	Other
PHT77	PHT77_usda	Pioneer	NCRPIS	Lancaster
PHV63	PHV63_usda	Pioneer	NCRPIS	Stiff_Stalk
PHW65	PHW65_usda	Pioneer	NCRPIS	Lancaster
PHZ51	PHZ51_usda	Pioneer	NCRPIS	Lancaster
PP147	PP147_inra	Banco_Portugues_de_Germoplasma_Vegetal	BPGV_Braga	Other
SC-Malawi	SC-Malawi_cim	CIMMYT	CIMMYT_Kenya (Boddupalli_Prasanna)	Other
SGI061	SGI061_ifsi	SGI	SGI	Iodent
UH_2500	UH_2500_uh	University_of_Hohenheim	UHOH	Other
UH_6102	UH_6102_uh	University_of_Hohenheim	UHOH	Iodent
UH_6179	UH_6179_uh	University_of_Hohenheim	UHOH	Iodent
UH_P024	UH_P024_uh	University_of_Hohenheim	UHOH	Iodent
UH_P060	UH_P060_uh	University_of_Hohenheim	UHOH	Iodent
UH_P064	UH_P064_uh	University_of_Hohenheim	UHOH	Iodent
UH_P074	UH_P074_uh	University_of_Hohenheim	UHOH	Iodent
UH_P087	UH_P087_uh	University_of_Hohenheim	UHOH	Iodent
UH_P089	UH_P089_uh	University_of_Hohenheim	UHOH	Iodent
UH_P104	UH_P104_uh	University_of_Hohenheim	UHOH	Other
UH_P115	UH_P115_uh	University_of_Hohenheim	UHOH	Iodent
UH_P128	UH_P128_uh	University_of_Hohenheim	UHOH	Iodent
UH_P148	UH_P148_uh	University_of_Hohenheim	UHOH	Iodent
UH_S018	UH_S018_uh	University_of_Hohenheim	UHOH	Other
UH_S020	UH_S020_uh	University_of_Hohenheim	UHOH	Other
UH_S025	UH_S025_uh	University_of_Hohenheim	UHOH	Other
UH250	UH250_uh	University_of_Hohenheim	UHOH	Other
UH304	UH304_uh	University_of_Hohenheim	UHOH	Iodent
Va26	Va26_inra	Virginia_Tech_University	NCRPIS	Lancaster
W117	W117_inra	University_of_Wisconsin	NCRPIS	Other
W182E	W182E_inra	University_of_Wisconsin	NCRPIS	Other
W23	W23_uh	University_of_Wisconsin	NCRPIS	Other
W602S	W602S_uh	University_of_Wisconsin	Univ_Wisc_(Natalia_de_Leon)	Lancaster
W604S	W604S_uh	University_of_Wisconsin	Univ_Wisc_(Natalia_de_Leon)	Lancaster
W64A	W64A_inra	University_of_Wisconsin	NCRPIS	Other
W9	W9_inra	University_of_Wisconsin	NCRPIS	Other
W95115	W95115_inra	University_of_Wisconsin	Univ_Wisc_(Natalia_de_Leon)	Other
Wf9	Wf9_inra	Purdue_University_AG	NCRPIS	Other
