## Additional file 20: Table S6 for "Genotyping-by-sequencing and SNP-arrays are complementary for detecting quantitative trait loci by tagging different haplotypes in association studies"

### Sheet: Sheet1
Table S6: Number of SNPs called before quality control (Before QC), after QC filtering used for diversity analysis (MAF>1%), and used for GWAS (MAF≥5%).
	50K	600K	GBS
			GBS1	GBS2
Before QC	49.574	616.201	916.444	953.588
			GBS5
Diversity analyses (MAF>1%)	44.729	506.662	395.024
GWAS (MAF>5%)	42.046	459.191	308.929
Note that GBS1 have SNPs with 100% missing genotypes which were removed while GBS2 used external haplotype library which allow to impute loci with 100% missing data. It conduted to a smaller number of SNPs for GBS1 than GBS2.
